# Systems genetics identifies ETS1 as a stress-dependent regulator of adipocyte insulin action and heme–iron homeostasis

**DOI:** 10.64898/2026.09.01.748508

**Authors:** Yi Lin Jiang, Kristen C. Cooke, Harry B. Cutler, Meg Potter, Alexis Diaz-Vegas, Stewart W. C. Masson, Marin E. Nelson, Jonathan Scavuzzo, Aaron Lambert, James G. Burchfield, Gregory J. Cooney, Grant Morahan, Jacqueline Stöckli, David E. James, Søren Madsen

**Author notes:** These authors contributed equally (Yi Lin Jiang, Kristen C. Cooke).

## Abstract

White adipose tissue plays a central role in systemic energy homeostasis by buffering nutrient excess through insulin-stimulated glucose uptake and triglyceride storage. Despite its importance, the genetic and molecular mechanisms governing adipose tissue insulin action remain poorly defined because tissue-specific insulin responsiveness has been difficult to quantify at the scale required for genetic discovery. Here, we developed the first scalable platform for high-throughput genetic mapping of tissue-specific insulin action in adipose tissue, enabling systems genetic analysis across 559 genetically diverse Diversity Outbred Australia (DOz) mice. Genetic analysis accounting for adiposity identified 39 loci associated with adipose tissue insulin action, demonstrating that adipose insulin responsiveness is a genetically encoded trait that captures a dimension of metabolic health beyond adiposity. Among these, a strong diet-dependent locus on chromosome 9 encompassed the transcription factor *Ets1*. Functional studies demonstrated that *Ets1* silencing selectively restored insulin-stimulated glucose uptake in insulin-resistant adipocytes. Proteomic profiling revealed that ETS1 orchestrates a stress-responsive program involving heme metabolism, iron handling and redox homeostasis. Consistent with this, ETS1 knockdown reduced cellular heme and labile iron levels and attenuated oxidative stress under insulin-resistant conditions. Collectively, these findings demonstrate the power of systems genetics to identify previously unrecognised regulators of adipose insulin action and establish the heme–iron axis as a critical determinant of adipocyte insulin responsiveness.
