## Extended Data Table 1 for "Systems genetics identifies ETS1 as a stress-dependent regulator of adipocyte insulin action and heme–iron homeostasis"

### Sheet: 260612_Haplotype_SNP_combined_p
lodindex	2DGU traits	chr	pos	lod	ci_lo	ci_hi	approach	sig_LOD_thr	approach_peak_id	hap_peak_no	snp_peak_no	combined_peak_id	combined_peak_no
5	2DGU AUC	1	107.733	8.51766	3.3234	107.741	Haplotype-based	7.93463	HAP_chr1_peak_1	1		Peak_1	1
3	2DGU:2.5	1	176.987	5.76238	42.0138	178.466	SNP-based	4.48939	SNP_chr1_peak_1		1	Peak_2	2
4	2DGU:10	1	177.193	4.71927	128.824	178.466	SNP-based	4.37625	SNP_chr1_peak_1		1	Peak_2	2
5	2DGU AUC	1	177.193	4.69666	41.997	178.466	SNP-based	4.29755	SNP_chr1_peak_1		1	Peak_2	2
4	2DGU:10	3	92.7267	4.56482	9.07039	145.776	SNP-based	4.37625	SNP_chr3_peak_2		2	Peak_3	3
2	2DGU:0.5	3	122.315	5.0887	122.017	128.237	SNP-based	4.31639	SNP_chr3_peak_3		3	Peak_4	4
6	2DGU AOC	3	123.273	5.28676	53.0448	143.673	SNP-based	4.38204	SNP_chr3_peak_3		3	Peak_4	4
4	2DGU:10	3	143.33	12.0998	143.324	143.353	Haplotype-based	8.22907	HAP_chr3_peak_2	2		Peak_5	5
3	2DGU:2.5	3	143.571	11.4528	143.324	143.696	Haplotype-based	8.48293	HAP_chr3_peak_2	2		Peak_5	5
5	2DGU AUC	3	143.571	12.6812	143.002	143.696	Haplotype-based	7.93463	HAP_chr3_peak_2	2		Peak_5	5
6	2DGU AOC	3	143.675	10.4587	143.324	143.696	Haplotype-based	8.3128	HAP_chr3_peak_2	2		Peak_5	5
6	2DGU AOC	4	32.847	4.42097	32.6907	144.91	SNP-based	4.38204	SNP_chr4_peak_4		4	Peak_6	6
3	2DGU:2.5	6	3.20019	9.31881	3.20019	82.6947	Haplotype-based	8.48293	HAP_chr6_peak_3	3		Peak_7	7
1	2DGU:basal	6	4.36123	4.81182	3.25259	124.482	SNP-based	4.79627	SNP_chr6_peak_5		5	Peak_7	7
4	2DGU:10	6	78.4257	9.01113	3.20019	82.6947	Haplotype-based	8.22907	HAP_chr6_peak_4	4		Peak_8	8
5	2DGU AUC	6	78.4257	10.4719	3.20019	82.6947	Haplotype-based	7.93463	HAP_chr6_peak_4	4		Peak_8	8
6	2DGU AOC	7	4.89479	4.75734	4.83842	71.7141	SNP-based	4.38204	SNP_chr7_peak_6		6	Peak_9	9
4	2DGU:10	7	27.6054	4.49642	4.83842	71.7141	SNP-based	4.37625	SNP_chr7_peak_7		7	Peak_10	10
3	2DGU:2.5	7	70.219	4.53531	24.3382	89.7116	SNP-based	4.48939	SNP_chr7_peak_8		8	Peak_11	11
5	2DGU AUC	8	119.021	9.04575	3.1209	119.058	Haplotype-based	7.93463	HAP_chr8_peak_5	5		Peak_12	12
3	2DGU:2.5	9	32.9919	5.0963	32.9879	32.995	SNP-based	4.48939	SNP_chr9_peak_9		9	Peak_13	13
4	2DGU:10	9	33.429	4.72112	28.692	118.195	SNP-based	4.37625	SNP_chr9_peak_9		9	Peak_13	13
1	2DGU:basal	9	34.7963	9.22067	34.7402	107.946	Haplotype-based	9.19938	HAP_chr9_peak_6	6		Peak_13	13
3	2DGU:2.5	9	34.9397	9.04115	34.7402	86.0602	Haplotype-based	8.48293	HAP_chr9_peak_6	6		Peak_13	13
4	2DGU:10	9	34.9397	12.3744	34.7402	34.9408	Haplotype-based	8.22907	HAP_chr9_peak_6	6		Peak_13	13
5	2DGU AUC	9	34.9397	12.5114	34.7402	34.9408	Haplotype-based	7.93463	HAP_chr9_peak_6	6		Peak_13	13
6	2DGU AOC	9	34.9397	8.68779	34.7402	34.9408	Haplotype-based	8.3128	HAP_chr9_peak_6	6		Peak_13	13
2	2DGU:0.5	10	22.7847	5.17656	21.4695	78.2184	SNP-based	4.31639	SNP_chr10_peak_10		10	Peak_14	14
3	2DGU:2.5	10	22.7847	5.54021	21.4695	22.9657	SNP-based	4.48939	SNP_chr10_peak_10		10	Peak_14	14
4	2DGU:10	10	22.7847	6.04457	21.4695	22.9626	SNP-based	4.37625	SNP_chr10_peak_10		10	Peak_14	14
5	2DGU AUC	10	22.7847	6.579	21.4695	22.9626	SNP-based	4.29755	SNP_chr10_peak_10		10	Peak_14	14
1	2DGU:basal	10	24.6293	5.64663	20.9687	79.6005	SNP-based	4.79627	SNP_chr10_peak_10		10	Peak_14	14
6	2DGU AOC	11	10.9711	5.07117	10.5903	11.1185	SNP-based	4.38204	SNP_chr11_peak_11		11	Peak_15	15
4	2DGU:10	11	109.872	9.42277	97.4915	113.018	Haplotype-based	8.22907	HAP_chr11_peak_7	7		Peak_16	16
1	2DGU:basal	11	113.016	9.73837	112.999	113.018	Haplotype-based	9.19938	HAP_chr11_peak_8	8		Peak_17	17
3	2DGU:2.5	11	113.016	9.12992	112.999	113.018	Haplotype-based	8.48293	HAP_chr11_peak_8	8		Peak_17	17
5	2DGU AUC	11	113.016	11.5354	112.999	113.018	Haplotype-based	7.93463	HAP_chr11_peak_8	8		Peak_17	17
6	2DGU AOC	12	105.045	4.79608	105.044	105.051	SNP-based	4.38204	SNP_chr12_peak_12		12	Peak_18	18
4	2DGU:10	13	56.3043	5.38668	56.1869	57.6716	SNP-based	4.37625	SNP_chr13_peak_13		13	Peak_19	19
5	2DGU AUC	13	56.3043	5.04061	56.1869	57.6716	SNP-based	4.29755	SNP_chr13_peak_13		13	Peak_19	19
1	2DGU:basal	13	97.4597	4.82506	37.4669	98.6214	SNP-based	4.79627	SNP_chr13_peak_14		14	Peak_20	20
6	2DGU AOC	14	72.857	4.80343	72.8557	99.721	SNP-based	4.38204	SNP_chr14_peak_15		15	Peak_21	21
4	2DGU:10	15	28.5963	9.67188	28.5489	28.6867	Haplotype-based	8.22907	HAP_chr15_peak_9	9		Peak_22	22
5	2DGU AUC	15	28.5963	10.0445	28.5489	28.6867	Haplotype-based	7.93463	HAP_chr15_peak_9	9		Peak_22	22
1	2DGU:basal	15	41.3807	5.28106	40.0704	42.4982	SNP-based	4.79627	SNP_chr15_peak_16		16	Peak_23	23
2	2DGU:0.5	15	82.3938	4.96621	81.4875	82.3944	SNP-based	4.31639	SNP_chr15_peak_17		17	Peak_24	24
2	2DGU:0.5	16	19.1467	4.61932	17.6372	37.5684	SNP-based	4.31639	SNP_chr16_peak_18		18	Peak_25	25
5	2DGU AUC	16	21.4956	8.67432	21.4926	21.5314	Haplotype-based	7.93463	HAP_chr16_peak_10	10		Peak_26	26
3	2DGU:2.5	17	29.6077	9.79871	29.5311	94.8265	Haplotype-based	8.48293	HAP_chr17_peak_11	11		Peak_27	27
4	2DGU:10	17	29.6077	11.4683	29.5311	29.6382	Haplotype-based	8.22907	HAP_chr17_peak_11	11		Peak_27	27
5	2DGU AUC	17	29.6077	12.6331	29.5311	94.8265	Haplotype-based	7.93463	HAP_chr17_peak_11	11		Peak_27	27
3	2DGU:2.5	17	45.388	4.55578	44.6472	52.7866	SNP-based	4.48939	SNP_chr17_peak_19		19	Peak_28	28
5	2DGU AUC	17	47.7161	4.68213	4.41592	94.6746	SNP-based	4.29755	SNP_chr17_peak_20		20	Peak_29	29
4	2DGU:10	17	49.7971	5.05011	49.7963	52.7866	SNP-based	4.37625	SNP_chr17_peak_21		21	Peak_30	30
1	2DGU:basal	18	13.3641	11.5032	13.3363	13.3818	Haplotype-based	9.19938	HAP_chr18_peak_12	12		Peak_31	31
1	2DGU:basal	18	17.1092	5.28196	14.2819	77.8077	SNP-based	4.79627	SNP_chr18_peak_22		22	Peak_32	32
5	2DGU AUC	18	47.512	8.56785	13.3363	77.0935	Haplotype-based	7.93463	HAP_chr18_peak_13	13		Peak_33	33
4	2DGU:10	18	78.9734	4.38595	16.8377	80.1029	SNP-based	4.37625	SNP_chr18_peak_23		23	Peak_34	34
5	2DGU AUC	19	46.0412	9.45618	46.0088	46.0669	Haplotype-based	7.93463	HAP_chr19_peak_14	14		Peak_35	35
6	2DGU AOC	19	49.9329	4.62281	44.1609	54.7439	SNP-based	4.38204	SNP_chr19_peak_24		24	Peak_36	36
5	2DGU AUC	19	50.297	4.57042	48.1772	54.9116	SNP-based	4.29755	SNP_chr19_peak_24		24	Peak_36	36
4	2DGU:10	19	54.5856	5.47546	49.9253	54.9116	SNP-based	4.37625	SNP_chr19_peak_25		25	Peak_37	37
3	2DGU:2.5	X	49.3841	6.09832	49.2203	162.901	SNP-based	4.48939	SNP_chrX_peak_26		26	Peak_38	38
2	2DGU:0.5	X	49.653	4.50731	5.61766	166.289	SNP-based	4.31639	SNP_chrX_peak_26		26	Peak_38	38
4	2DGU:10	X	162.814	4.92547	162.779	164.046	SNP-based	4.37625	SNP_chrX_peak_27		27	Peak_39	39
5	2DGU AUC	X	162.855	5.07052	162.779	163.194	SNP-based	4.29755	SNP_chrX_peak_27		27	Peak_39	39
